# The Pleistocene species pump past its prime: evidence from European butterfly sister species

**DOI:** 10.1101/2020.09.04.282962

**Authors:** Sam Ebdon, Dominik R. Laetsch, Leonardo Dapporto, Alexander Hayward, Michael G. Ritchie, Vlad Dincă, Roger Vila, Konrad Lohse

## Abstract

The Pleistocene glacial cycles had a profound impact on the ranges and genetic make-up of organisms. Whilst it is clear that the contact zones that have been described for many sister taxa are secondary and have formed during the last interglacial, it is unclear when the taxa involved began to diverge. Previous estimates based on small numbers of loci are unreliable given the stochasticity of genetic drift and the contrasting effects of incomplete lineage sorting and gene flow on gene divergence. Here we use genome-wide transcriptome data to estimate divergence for 18 sister species pairs of European butterflies showing either sympatric or contact zone distributions. We find that in most cases species divergence predates the mid-Pleistocene transition or even the entire Pleistocene period. We also show that although post divergence gene flow is restricted to contact zone pairs, they are not systematically younger than sympatric pairs. This suggests that contact zones are not limited to the embryonic stages of the speciation process, but can involve notably old taxa. Finally, we show that mitochondrial and nuclear divergence are only weakly correlated and mitochondrial divergence is higher for contact-zone pairs. This suggests a possible role of selective sweeps affecting mitochondrial variation in maintaining contact zones.

**Impact Summary:** The influence of the Pleistocene glacial cycles on structuring species and genetic diversity in temperate taxa has permeated biogeographic and phylogeographic thinking for decades. Although phylogeographic studies have repeatedly claimed that the Pleistocene acted as a species pump, systematic tests of this idea based on robust estimates of species divergence are lacking. Here we estimate divergence times for all sister species pairs of European butterfly using genome-wide transcriptome data. We find that most species pairs are substantially older than the onset of Pleistocene glacial cycling. We also show that post divergence gene flow is restricted to pairs that form contact-zones. However, in contrast to expectations under a null model of allopatric speciation contract zone pairs are not necessarily younger than sympatric pairs.
