## Supplemental Table 1 for "The Pleistocene species pump past its prime: evidence from European butterfly sister species"

### Sheet: Sheet1
Sample ID	Genus	Species	Taxid	Date collected	Country	Lat (Dec. Deg)	Long (Dec. Deg)	Sex	Life Stage	ENA	Source
ES_405034_376	Brenthis	ino	405034	2017-07-05	Spain	43.068	-6.24	NA	adult	tba	de novo
RO_405032_956	Brenthis	daphne	405032	2018-07-17	Romania	46.416	23.192	NA	adult	tba	de novo
RO_78615_963	Colias	hyale	78615	2018-07-19	Romania	46.765	23.985	F	adult	tba	de novo
ES_876052_1130	Colias	alfacariensis	876052	2018-07-23	Spain	41.812	2.294	F	adult	tba	de novo
ES_876052_1134	Colias	alfacariensis	876052	2018-07-23	Spain	41.811	2.08	M	adult	tba	de novo
PT_535721_49	Euchloe	crameri	535721	2017-05-15	Portugal	37.502	-7.69	M	adult	PRJEB31360	Mackintosh et al., (2019)
ES_535721_288	Euchloe	crameri	535721	2017-05-26	Spain	42.322	2.099	F	adult	PRJEB31360	Mackintosh et al., (2019)
IT_415331_1590	Euchloe	ausonia	415331	2019-06-02	Italy	NA	NA	NA	adult	tba	de novo
PT_78624_12	Gonepteryx	cleopatra	78624	2017-05-15	Portugal	37.67	-7.738	M	adult	PRJEB31360	Mackintosh et al., (2019)
PT_78609_112	Gonepteryx	rhamni	78609	2017-05-19	Portugal	41.328	-8.673	F	adult	PRJEB31360	Mackintosh et al., (2019)
ES_78609_136	Gonepteryx	rhamni	78609	2017-05-22	Spain	41.695	2.356	M	adult	PRJEB31360	Mackintosh et al., (2019)
FR_78624_498	Gonepteryx	cleopatra	78624	2017-08-13	France	43.805	3.666	M	adult	PRJEB31360	Mackintosh et al., (2019)
ES_282390_142	Iphiclides	feisthamelii	282390	2017-05-22	Spain	41.695	2.356	F	adult	PRJEB31360	Mackintosh et al., (2019)
ES_282390_236	Iphiclides	feisthamelii	282390	2017-05-26	Spain	42.33	2.054	M	adult	PRJEB31360	Mackintosh et al., (2019)
FR_110791_500	Iphiclides	podalirius	110791	2017-08-13	France	43.805	3.666	M	adult	PRJEB31360	Mackintosh et al., (2019)
FR_110791_507	Iphiclides	podalirius	110791	2017-08-13	France	43.805	3.666	F	adult	PRJEB31360	Mackintosh et al., (2019)
PT_111917_19	Lasiommata	megera	111917	2017-05-15	Portugal	37.67	-7.738	M	adult	PRJEB31360	Mackintosh et al., (2019)
ES_111917_335	Lasiommata	megera	111917	2017-05-28	Spain	41.693	2.251	F	adult	PRJEB31360	Mackintosh et al., (2019)
FI_111918_1403	Lasiommata	petropolitana	111918	2019-06-10	Finland	61.037	28.133	M	adult	tba	de novo
ES_189912_172	Leptidea	reali	189912	2017-05-23	Spain	41.81	2.305	M	adult	tba	de novo
ES_189913_391	Leptidea	sinapis	189913	2017-07-06	Spain	43.149	-6.313	M	adult	tba	de novo
ES_111923_360	Melanargia	galathea	111923	2017-07-05	Spain	43.068	-6.24	M	adult	tba	de novo
RO_111923_911	Melanargia	galathea	111923	2018-07-17	Romania	46.416	23.192	F	adult	tba	de novo
ES_111924_1135	Melanargia	lachesis	111924	2018-07-23	Spain	41.812	2.294	M	adult	tba	de novo
ES_111924_1138	Melanargia	lachesis	111924	2018-07-24	Spain	42.351	1.825	F	adult	tba	de novo
ES_64459_277	Pieris	rapae	64459	2017-05-26	Spain	42.322	2.099	F	adult	PRJEB31360	Mackintosh et al., (2019)
ES_876065_280	Pieris	mannii	876065	2017-05-26	Spain	42.322	2.099	M	adult	tba	de novo
ES_64459_448	Pieris	rapae	64459	2017-07-07	Spain	43.077	-6.336	M	adult	PRJEB31360	Mackintosh et al., (2019)
ES_876065_1144	Pieris	mannii	876065	2018-08-19	Spain	42.288	1.841	F	adult	tba	de novo
PT_265386_39	Polyommatus	icarus	265386	2017-05-15	Portugal	37.67	-7.738	M	adult	PRJEB31360	Mackintosh et al., (2019)
ES_265386_162	Polyommatus	icarus	265386	2017-05-22	Spain	41.695	2.356	F	adult	PRJEB31360	Mackintosh et al., (2019)
ES_282397_1416	Polyommatus	eros	282397	2019-07-12	Spain	42.669	0.987	M	adult	tba	de novo
PT_441325_52	Pontia	daplidice	441325	2017-05-15	Portugal	37.502	-7.69	M	adult	PRJEB31360	Mackintosh et al., (2019)
ES_441325_130	Pontia	daplidice	441325	2017-05-22	Spain	41.693	2.251	F	adult	PRJEB31360	Mackintosh et al., (2019)
RO_345723_846	Pontia	edusa	345723	2018-07-15	Romania	46.834	23.629	M	adult	tba	de novo
RO_345723_964	Pontia	edusa	345723	2018-07-19	Romania	46.765	23.985	F	adult	tba	de novo
ES_1002889_1405	Pseudophilotes	panoptes	1002889	2019-05-08	Spain	41.826	2.29	F	adult	tba	de novo
FR_301169_1410	Pseudophilotes	baton	301169	2019-05-22	France	43.372	5.906	F	adult	tba	de novo
RO_218760_974	Pyrgus	malvae	218760	2018-07-19	Romania	46.765	23.985	M	adult	tba	de novo
ES_1107715_1129	Pyrgus	malvoides	1107715	2018-08-19	Spain	42.288	1.841	M	adult	tba	de novo
RO_218760_755	Pyrgus	malvae	218760	2018-07-14	Romania	47.119	23.165	NA	adult	tba	de novo
PT_282319_98	Satyrium	esculi	282319	2017-05-17	Portugal	37.496	-8.043	M	adult	PRJEB31360	Mackintosh et al., (2019)
ES_282319_331	Satyrium	esculi	282319	2017-05-28	Spain	41.693	2.251	M	adult	PRJEB31360	Mackintosh et al., (2019)
ES_876074_1415	Satyrium	ilicis	876074	2019-07-05	Spain	41.811	2.079	F	adult	tba	de novo
ES_111940_1149	Satyrus	actaea	111940	2018-08-19	Spain	42.288	1.841	M	adult	tba	de novo
ES_111940_1150	Satyrus	actaea	111940	2018-08-19	Spain	42.288	1.841	F	adult	tba	de novo
FR_111941_1152	Satyrus	ferula	111941	2018-07-25	France	42.476	2.001	M	adult	tba	de novo
PT_509483_88	Spialia	sertorius	509483	2017-05-17	Portugal	37.411	-7.802	F	adult	PRJEB31360	Mackintosh et al., (2019)
ES_509483_308	Spialia	sertorius	509483	2017-05-26	Spain	42.322	2.099	M	adult	PRJEB31360	Mackintosh et al., (2019)
HU_876077_1032	Spialia	orbifer	876077	2018-07-23	Hungary	47.181	18.209	NA	adult	tba	de novo
PT_272628_79	Thymelicus	sylvestris	272628	2017-05-17	Portugal	37.541	-7.942	F	adult	PRJEB31360	Mackintosh et al., (2019)
PT_876078_82	Thymelicus	acteon	876078	2017-05-17	Portugal	37.411	-7.802	M	adult	PRJEB31360	Mackintosh et al., (2019)
ES_876078_342	Thymelicus	acteon	876078	2017-05-28	Spain	41.693	2.251	M	adult	PRJEB31360	Mackintosh et al., (2019)
ES_272628_414	Thymelicus	sylvestris	272628	2017-07-06	Spain	43.149	-6.313	M	adult	PRJEB31360	Mackintosh et al., (2019)
FR_330376_1425	Zerynthia	polyxena	330376	2018-06-15	France	43.73	3.831	NA	larva	tba	de novo
IT_330377_1595	Zerynthia	cassandra	330377	2019-05-09	Italy	NA	NA	NA	larva	tba	de novo
